# A pre-trained large generative model for translating single-cell transcriptome to proteome

**DOI:** 10.1101/2023.07.04.547619

**Authors:** Linjing Liu, Wei Li, Ka-Chun Wong, Fan Yang, Jianhua Yao

## Abstract

Proteins are crucial for life, and measuring their abundance at the single-cell level can facilitate a high-resolution understanding of biological mechanisms in cellular processes and disease progression. However, current single-cell proteomic technologies face challenges such as limited coverage, throughput, and sensitivity, as well as batch effects, high costs, and stringent experimental operations. Drawing inspiration from the translation procedure of both natural language processing (NLP) and the genetic central dogma, we propose a pre-trained, large generative model named scTranslator (single-cell translator). scTranslator is align-free and capable of generating multi-omics data by inferring the missing single-cell proteome based on the transcriptome. Systematic benchmarking confirms the accuracy, stability, and flexibility of scTranslator across various quantification techniques, cell types, and conditions. Furthermore, scTranslator has demonstrated its superiority in assisting various downstream analyses and applications, including gene/protein interaction inference, gene pseudo-knockout, cell clustering, batch correction, and cell origin recognition on pan-cancer data.
