## Supplementary Table 1 Protein predictability and functional enrichment results.xlsx for "A pre-trained large generative model for translating single-cell transcriptome to proteome"

### Sheet: 1-Protein predictability
Table 1 Protein predictability
Protein	Predictability
CD4-1	0.996052
CD72	0.995728
CD19	0.995078
CD35	0.994769
CD8a	0.994458
CD31	0.994118
TCR-V-2	0.992803
CD93	0.992054
CD18	0.991793
CD62P	0.991346
CD11b-2	0.990186
CD48	0.990167
CD41	0.989985
CLEC12A	0.989843
CLEC2	0.989816
CD43	0.98977
CD45-2	0.98941
CD244	0.98883
CD102	0.988774
CD64	0.988498
CD47	0.988358
CD63	0.988176
CD11b-1	0.98812
CD21	0.988076
CD9	0.987939
CD55	0.987833
CD22	0.987554
CD305	0.98743
CD16	0.986914
CD49d	0.986829
CD44-2	0.986519
CD172a	0.986097
CD11c	0.98602
CD268	0.985851
CD8	0.98573
CD307e	0.985714
CD44-1	0.985532
CD38-1	0.985273
CD14	0.984698
CD61	0.984555
CD71	0.984385
CD29	0.984207
CD49b	0.983611
CD56-2	0.983593
CD3-2	0.983434
CD52	0.983163
CD226	0.982307
CD99	0.982205
CD109	0.98217
CD38-2	0.982062
CD73	0.980522
CD45RA	0.980384
CD86	0.979568
CD3-1	0.979374
HLA-DR	0.978961
CD95	0.978752
IgD	0.978184
CD117	0.978168
CD56-1	0.977702
CD34	0.977575
CD39	0.977297
CD335	0.977248
CD42b	0.977117
CD2	0.977064
CD314	0.976684
CD205	0.976128
CD27	0.975824
CD107a	0.974328
CD122	0.97432
CD46	0.974247
CD133-2	0.97409
CD28	0.973882
CD196	0.973866
CD325	0.972985
CD13	0.972213
CD26-2	0.972029
CD57	0.971459
CD81	0.970841
CD366	0.970705
CD49a	0.96994
CD271	0.96928
CCR10	0.968716
Integrin-7	0.968659
MERTK	0.968538
CD20	0.968518
CD275-2	0.968441
CD194	0.968266
CD25	0.968087
IgM	0.9674
CD127	0.966497
CD155	0.966054
CX3CR1	0.965858
CD370	0.965736
CD54	0.965584
CD195	0.96462
Folate	0.964145
CD199	0.9641
CD324	0.963089
CD115	0.962493
CD161	0.962215
CD110	0.961722
CD202b	0.961713
CD158	0.961484
CD66b	0.96125
CD243	0.961165
TCR-2	0.961094
CD337	0.961041
CD338	0.959532
CD36	0.959531
Siglec-8	0.95891
CD278	0.958803
CD354	0.958719
CD79b	0.95864
CD144	0.957901
CD45RB	0.957636
CD79a	0.957485
CD158e1	0.95696
Galectin-9	0.956908
CD200	0.956868
TIM-4	0.956522
CD1d	0.956129
CD70	0.95588
CD119	0.95556
CD1c	0.954878
CD45RO	0.954732
CD138-1	0.954305
CD59	0.954244
CD123	0.953399
CD357	0.953273
CD158b	0.951651
CD141	0.951547
CD15	0.951111
CD169	0.948547
Notch-1	0.946958
CD275-1	0.945602
CD209	0.945047
CD304	0.944806
CD270	0.943475
CD4-2	0.943062
CD279	0.942327
TCR-1	0.942111
GP130	0.940978
LOX-1	0.940696
CD307c/FcRL3	0.94047
CD201	0.939932
CD96	0.939823
CD163	0.938742
CD112	0.93853
CD235a	0.938229
CD98	0.937666
CD134	0.934727
CD106	0.933647
CD142	0.93212
CD24	0.931179
CD146	0.930322
CD193	0.929899
CD68	0.929785
TIGIT	0.929491
CD138-2	0.929414
CD45-1	0.927799
CD184	0.927494
C5L2	0.926869
CD223	0.926792
CD83	0.925492
CD206	0.923745
CD203c	0.923222
CD66a/c/e	0.923014
CD103	0.922936
CD164	0.922201
CD69	0.921584
CD301	0.920827
TCR-V-7.2	0.920022
Notch-2	0.919244
VEGFR-3	0.918461
CD90	0.917059
CD154	0.914939
CD319	0.914546
CD192	0.911963
CD186	0.91136
CD185	0.907618
CD274	0.903924
CD124	0.901977
CD178	0.901474
CD303	0.900559
CD30	0.900225
CD140a	0.899646
CD85g	0.898985
CD294	0.895776
CD171	0.895581
CD133-1	0.895226
CD204	0.893743
TCR-V-9	0.893129
CD340	0.892227
CD252	0.890021
CD126	0.88602
CD272	0.884144
CD40	0.883371
CD307d	0.876745
CD1a	0.872419
CD269	0.867107
Cadherin	0.861502
CD140b	0.857793
CD135	0.857685
CD152	0.85532
CD158f	0.853531
CD207	0.852984
CD253	0.849406
CD105	0.845097
CD80	0.843331
CD11a/CD18	0.84098
CD273	0.839628
CD235ab	0.839601
B7-H4	0.839473
CD267	0.823719
CD62E	0.813379
Podoplanin	0.811477
TCR-V-24-J-18	0.802921
CD137	0.801918
CD309	0.770466
CD284	0.746693
XCR1	0.738495
CD177	0.725807
TSLPR	0.391939

### Sheet: 2-Top20% enrichment result
Table 2 Top 20% enrichment result
source	term_name	term_id	adjusted_p_value
GO:MF	molecular transducer activity	GO:0060089	2.6294e-06
GO:MF	signaling receptor activity	GO:0038023	2.6294e-06
GO:MF	MHC protein binding	GO:0042287	0.000834642
GO:MF	carbohydrate binding	GO:0030246	0.0116578
GO:MF	MHC class I protein binding	GO:0042288	0.0277871
GO:BP	cell activation	GO:0001775	1.47358e-09
GO:BP	leukocyte activation	GO:0045321	1.45797e-08
GO:BP	lymphocyte activation	GO:0046649	9.42983e-08
GO:BP	regulation of immune system process	GO:0002682	1.03576e-06
GO:BP	immune system process	GO:0002376	1.37374e-06
GO:BP	regulation of immune response	GO:0050776	6.2685e-06
GO:BP	positive regulation of immune system process	GO:0002684	2.4878e-05
GO:BP	positive regulation of immune response	GO:0050778	2.8304e-05
GO:BP	activation of immune response	GO:0002253	9.82322e-05
GO:BP	immune response-activating cell surface receptor signaling pathway	GO:0002429	0.000204675
GO:BP	immune response	GO:0006955	0.000294656
GO:BP	immune response-regulating cell surface receptor signaling pathway	GO:0002768	0.000321284
GO:BP	cell adhesion	GO:0007155	0.000552301
GO:BP	regulation of cell activation	GO:0050865	0.000627394
GO:BP	immune response-activating signaling pathway	GO:0002757	0.00113078
GO:BP	positive regulation of response to stimulus	GO:0048584	0.00132744
GO:BP	immune response-regulating signaling pathway	GO:0002764	0.0015835
GO:BP	regulation of response to stimulus	GO:0048583	0.00265062
GO:BP	T cell activation	GO:0042110	0.00270072
GO:BP	regulation of lymphocyte activation	GO:0051249	0.0034289
GO:BP	regulation of leukocyte activation	GO:0002694	0.00805968
GO:BP	immune effector process	GO:0002252	0.0105729
GO:BP	cell surface receptor signaling pathway	GO:0007166	0.0118176
GO:BP	adaptive immune response	GO:0002250	0.0138002
GO:BP	endocytosis	GO:0006897	0.0236632
GO:BP	regulation of cell-cell adhesion	GO:0022407	0.0289988
GO:BP	antigen receptor-mediated signaling pathway	GO:0050851	0.0467689
GO:CC	cell surface	GO:0009986	1.40973e-15
GO:CC	secretory granule membrane	GO:0030667	3.32833e-11
GO:CC	external side of plasma membrane	GO:0009897	5.11024e-08
GO:CC	plasma membrane	GO:0005886	7.22542e-08
GO:CC	cytoplasmic vesicle membrane	GO:0030659	1.82059e-07
GO:CC	vesicle membrane	GO:0012506	2.11997e-07
GO:CC	cell periphery	GO:0071944	2.59857e-07
GO:CC	secretory granule	GO:0030141	3.38549e-07
GO:CC	side of membrane	GO:0098552	1.17106e-06
GO:CC	secretory vesicle	GO:0099503	1.5678e-06
GO:CC	membrane raft	GO:0045121	9.31547e-06
GO:CC	membrane microdomain	GO:0098857	9.48697e-06
GO:CC	vesicle	GO:0031982	9.75401e-06
GO:CC	cytoplasmic vesicle	GO:0031410	1.39046e-05
GO:CC	intracellular vesicle	GO:0097708	1.40791e-05
GO:CC	extracellular exosome	GO:0070062	3.96311e-05
GO:CC	extracellular vesicle	GO:1903561	4.41042e-05
GO:CC	extracellular membrane-bounded organelle	GO:0065010	4.42999e-05
GO:CC	extracellular organelle	GO:0043230	4.42999e-05
GO:CC	bounding membrane of organelle	GO:0098588	4.88054e-05
GO:CC	membrane	GO:0016020	0.000346481
GO:CC	tertiary granule	GO:0070820	0.000673912
GO:CC	tertiary granule membrane	GO:0070821	0.00250804
GO:CC	extracellular region	GO:0005576	0.00293411
GO:CC	extracellular space	GO:0005615	0.00317732
GO:CC	specific granule membrane	GO:0035579	0.00490131
GO:CC	organelle membrane	GO:0031090	0.00759063
GO:CC	endomembrane system	GO:0012505	0.00959493
GO:CC	specific granule	GO:0042581	0.0261125
KEGG	Hematopoietic cell lineage	KEGG:04640	2.94597e-13
KEGG	Primary immunodeficiency	KEGG:05340	0.00174627
KEGG	B cell receptor signaling pathway	KEGG:04662	0.018339
REAC	Neutrophil degranulation	REAC:R-HSA-6798695	0.000786426
REAC	Innate Immune System	REAC:R-HSA-168249	0.00212021
REAC	Immune System	REAC:R-HSA-168256	0.00598948
REAC	Cell surface interactions at the vascular wall	REAC:R-HSA-202733	0.0448849
HPA	skin 1; fibrohistiocytic cells[High]	HPA:0461443	0.00138938
HPA	skin 1; fibrohistiocytic cells	HPA:0461442	0.0288766
CORUM	ITGA2b-ITGB3-CD9-GP1b-CD47 complex	CORUM:2872	0.000440164
CORUM	ITGA6-ITGB4-CD9 complex	CORUM:2770	0.0496799

### Sheet: 3-Bottom20% enrichment result
Table 3 Bottom 20% enrichment result
source	term_name	term_id	adjusted_p_value
GO:BP	regulation of adaptive immune response based on somatic recombination of immune receptors built from immunoglobulin superfamily domains	GO:0002822	0.000163546
GO:BP	regulation of adaptive immune response	GO:0002819	0.000231872
GO:BP	positive regulation of immune effector process	GO:0002699	0.000710625
GO:BP	positive regulation of immune response	GO:0050778	0.000986718
GO:BP	adaptive immune response based on somatic recombination of immune receptors built from immunoglobulin superfamily domains	GO:0002460	0.00285279
GO:BP	regulation of immune response	GO:0050776	0.00296689
GO:BP	regulation of immune effector process	GO:0002697	0.00328472
GO:BP	immune response	GO:0006955	0.00400972
GO:BP	positive regulation of adaptive immune response based on somatic recombination of immune receptors built from immunoglobulin superfamily domains	GO:0002824	0.00458206
GO:BP	positive regulation of adaptive immune response	GO:0002821	0.00539234
GO:BP	positive regulation of immune system process	GO:0002684	0.00646131
GO:BP	positive regulation of leukocyte activation	GO:0002696	0.00667569
GO:BP	positive regulation of cell activation	GO:0050867	0.00767583
GO:BP	positive regulation of leukocyte mediated immunity	GO:0002705	0.00916623
GO:BP	positive regulation of lymphocyte proliferation	GO:0050671	0.0111102
GO:BP	positive regulation of mononuclear cell proliferation	GO:0032946	0.0118141
GO:BP	positive regulation of leukocyte proliferation	GO:0070665	0.0163656
GO:BP	immune system process	GO:0002376	0.0283229
GO:BP	regulation of leukocyte activation	GO:0002694	0.0315535
GO:BP	regulation of immune system process	GO:0002682	0.0346067
GO:BP	immune effector process	GO:0002252	0.0379961
GO:BP	response to external stimulus	GO:0009605	0.042178
GO:BP	regulation of cell activation	GO:0050865	0.0431931
GO:BP	response to other organism	GO:0051707	0.0441484
GO:BP	response to external biotic stimulus	GO:0043207	0.0445582
GO:BP	adaptive immune response	GO:0002250	0.0456093
GO:BP	regulation of leukocyte mediated immunity	GO:0002703	0.0470663
GO:BP	regulation of lymphocyte proliferation	GO:0050670	0.0494931
GO:BP	response to biotic stimulus	GO:0009607	0.0498629
GO:CC	external side of plasma membrane	GO:0009897	8.49133e-08
GO:CC	side of membrane	GO:0098552	9.27647e-07
GO:CC	cell surface	GO:0009986	7.53474e-06
GO:CC	plasma membrane	GO:0005886	0.0137064
GO:CC	cell periphery	GO:0071944	0.0239848
GO:CC	cytoplasmic vesicle membrane	GO:0030659	0.0422119
GO:CC	vesicle membrane	GO:0012506	0.0448472
KEGG	Cell adhesion molecules	KEGG:04514	0.00296517
KEGG	Allograft rejection	KEGG:05330	0.00788521
KEGG	Intestinal immune network for IgA production	KEGG:04672	0.013264
KEGG	Autoimmune thyroid disease	KEGG:05320	0.0164686
KEGG	Viral myocarditis	KEGG:05416	0.0215289
WP	T cell modulation in pancreatic cancer	WP:WP5078	4.70561e-05
WP	Inflammatory response pathway	WP:WP453	0.00547869
WP	Interactions between immune cells and microRNAs in tumor microenvironment	WP:WP4559	0.0141648
WP	Extrafollicular and follicular B cell activation by SARS-CoV-2	WP:WP5218	0.0337728
WP	Allograft rejection	WP:WP2328	0.0477543
