## Supplementary Table 2 Systematic benchmark results.xlsx for "A pre-trained large generative model for translating single-cell transcriptome to proteome"

### Sheet: Aligned experiment
Table 1 Aligned experiment
Run	Model	Dataset	Test MSE	Test Cosine Similarity
0	cTP-net	Dataset1	0.00239441	0.890308
1	cTP-net	Dataset1	0.00233113	0.894784
2	cTP-net	Dataset1	0.00231444	0.895261
3	cTP-net	Dataset1	0.00237783	0.894838
4	cTP-net	Dataset1	0.0023432	0.893478
5	cTP-net	Dataset1	0.00227624	0.89644
6	cTP-net	Dataset1	0.00243878	0.891816
7	cTP-net	Dataset1	0.00236676	0.893545
8	cTP-net	Dataset1	0.00233281	0.896585
9	cTP-net	Dataset1	0.00227754	0.894867
0	cTP-net	Dataset2	0.0215844	0.722524
1	cTP-net	Dataset2	0.0209986	0.725959
2	cTP-net	Dataset2	0.0219912	0.709901
3	cTP-net	Dataset2	0.0202287	0.73443
4	cTP-net	Dataset2	0.0206934	0.728102
5	cTP-net	Dataset2	0.0213769	0.71862
6	cTP-net	Dataset2	0.0203199	0.727832
7	cTP-net	Dataset2	0.0195595	0.749788
8	cTP-net	Dataset2	0.0215095	0.716688
9	cTP-net	Dataset2	0.0210561	0.731716
0	cTP-net	Dataset3	0.011191	0.950082
1	cTP-net	Dataset3	0.0116681	0.947378
2	cTP-net	Dataset3	0.0117104	0.946929
3	cTP-net	Dataset3	0.0125363	0.944357
4	cTP-net	Dataset3	0.012213	0.945123
5	cTP-net	Dataset3	0.0127554	0.944016
6	cTP-net	Dataset3	0.0111681	0.949894
7	cTP-net	Dataset3	0.0119501	0.946494
8	cTP-net	Dataset3	0.0124521	0.945228
9	cTP-net	Dataset3	0.0116392	0.948591
0	sciPENN	Dataset1	0.00439749	0.793488
1	sciPENN	Dataset1	0.00395898	0.819374
2	sciPENN	Dataset1	0.00419542	0.81108
3	sciPENN	Dataset1	0.00371757	0.823784
4	sciPENN	Dataset1	0.00364981	0.823884
5	sciPENN	Dataset1	0.00417739	0.804377
6	sciPENN	Dataset1	0.00361777	0.833109
7	sciPENN	Dataset1	0.00397194	0.815974
8	sciPENN	Dataset1	0.00383509	0.825573
9	sciPENN	Dataset1	0.00399928	0.816726
0	sciPENN	Dataset2	0.0174178	0.770536
1	sciPENN	Dataset2	0.0176057	0.765743
2	sciPENN	Dataset2	0.0157467	0.789461
3	sciPENN	Dataset2	0.0163554	0.78194
4	sciPENN	Dataset2	0.0184003	0.750972
5	sciPENN	Dataset2	0.016867	0.772449
6	sciPENN	Dataset2	0.0164364	0.775428
7	sciPENN	Dataset2	0.0180517	0.76331
8	sciPENN	Dataset2	0.0192796	0.742776
9	sciPENN	Dataset2	0.0160857	0.79441
0	sciPENN	Dataset3	0.0148493	0.932696
1	sciPENN	Dataset3	0.0177903	0.917983
2	sciPENN	Dataset3	0.0176999	0.918223
3	sciPENN	Dataset3	0.0181765	0.916897
4	sciPENN	Dataset3	0.0158408	0.927506
5	sciPENN	Dataset3	0.0181581	0.918645
6	sciPENN	Dataset3	0.0153472	0.930285
7	sciPENN	Dataset3	0.019688	0.908981
8	sciPENN	Dataset3	0.0166283	0.925146
9	sciPENN	Dataset3	0.0146163	0.934107
0	scTranslator	Dataset1	0.00185249	0.922158
1	scTranslator	Dataset1	0.0017928	0.924047
2	scTranslator	Dataset1	0.00179806	0.924055
3	scTranslator	Dataset1	0.00182474	0.924461
4	scTranslator	Dataset1	0.00183473	0.924221
5	scTranslator	Dataset1	0.00177391	0.925929
6	scTranslator	Dataset1	0.00196546	0.920045
7	scTranslator	Dataset1	0.0017795	0.924465
8	scTranslator	Dataset1	0.00182656	0.925796
9	scTranslator	Dataset1	0.00178232	0.922652
0	scTranslator	Dataset2	0.0117475	0.847731
1	scTranslator	Dataset2	0.0113534	0.855344
2	scTranslator	Dataset2	0.0121521	0.843433
3	scTranslator	Dataset2	0.0125581	0.842387
4	scTranslator	Dataset2	0.0117598	0.852546
5	scTranslator	Dataset2	0.0120325	0.846552
6	scTranslator	Dataset2	0.0123801	0.84046
7	scTranslator	Dataset2	0.0121461	0.849373
8	scTranslator	Dataset2	0.0121938	0.841495
9	scTranslator	Dataset2	0.0127816	0.83693
0	scTranslator	Dataset3	0.0100597	0.957561
1	scTranslator	Dataset3	0.0105783	0.955267
2	scTranslator	Dataset3	0.0103682	0.955884
3	scTranslator	Dataset3	0.0113962	0.951727
4	scTranslator	Dataset3	0.0104328	0.955326
5	scTranslator	Dataset3	0.0110796	0.953617
6	scTranslator	Dataset3	0.00983034	0.957897
7	scTranslator	Dataset3	0.009708	0.958807
8	scTranslator	Dataset3	0.010922	0.954722
9	scTranslator	Dataset3	0.00925588	0.961429
0	scTranslator-scratch	Dataset1	0.00237764	0.893608
1	scTranslator-scratch	Dataset1	0.00240848	0.897538
2	scTranslator-scratch	Dataset1	0.00253456	0.888958
3	scTranslator-scratch	Dataset1	0.00273354	0.880516
4	scTranslator-scratch	Dataset1	0.00245135	0.893677
5	scTranslator-scratch	Dataset1	0.00231063	0.898491
6	scTranslator-scratch	Dataset1	0.00256267	0.891884
7	scTranslator-scratch	Dataset1	0.00229909	0.900479
8	scTranslator-scratch	Dataset1	0.00265144	0.886309
9	scTranslator-scratch	Dataset1	0.00249995	0.885637
0	scTranslator-scratch	Dataset2	0.0142585	0.815598
1	scTranslator-scratch	Dataset2	0.013824	0.826078
2	scTranslator-scratch	Dataset2	0.0141592	0.82261
3	scTranslator-scratch	Dataset2	0.014711	0.816937
4	scTranslator-scratch	Dataset2	0.0142911	0.819963
5	scTranslator-scratch	Dataset2	0.0139656	0.823367
6	scTranslator-scratch	Dataset2	0.0148573	0.81178
7	scTranslator-scratch	Dataset2	0.0145848	0.819907
8	scTranslator-scratch	Dataset2	0.0145146	0.818714
9	scTranslator-scratch	Dataset2	0.0146685	0.820357
0	scTranslator-scratch	Dataset3	0.0100212	0.958454
1	scTranslator-scratch	Dataset3	0.0105821	0.955407
2	scTranslator-scratch	Dataset3	0.0104392	0.955786
3	scTranslator-scratch	Dataset3	0.0118189	0.950011
4	scTranslator-scratch	Dataset3	0.0115145	0.950833
5	scTranslator-scratch	Dataset3	0.0114757	0.952179
6	scTranslator-scratch	Dataset3	0.0104159	0.955315
7	scTranslator-scratch	Dataset3	0.0104648	0.956411
8	scTranslator-scratch	Dataset3	0.0110644	0.954088
9	scTranslator-scratch	Dataset3	0.00990078	0.958277

### Sheet: Un-aligned experiment
Table 2 Un-aligned experiment
Run	Model	Dataset	Test MSE	Test Cosine Similarity
0	cTP-net	Dataset1	0.0101195	0.30635
1	cTP-net	Dataset1	0.0102193	0.308782
2	cTP-net	Dataset1	0.0101534	0.309289
3	cTP-net	Dataset1	0.0104389	0.310453
4	cTP-net	Dataset1	0.010157	0.307006
5	cTP-net	Dataset1	0.01013	0.309035
6	cTP-net	Dataset1	0.0104484	0.313737
7	cTP-net	Dataset1	0.0102927	0.311046
8	cTP-net	Dataset1	0.010404	0.311125
9	cTP-net	Dataset1	0.0100064	0.308346
0	cTP-net	Dataset2	0.0379466	0.329066
1	cTP-net	Dataset2	0.0377421	0.330122
2	cTP-net	Dataset2	0.0373077	0.319273
3	cTP-net	Dataset2	0.0372769	0.323463
4	cTP-net	Dataset2	0.0376596	0.326606
5	cTP-net	Dataset2	0.037251	0.316489
6	cTP-net	Dataset2	0.0366047	0.32372
7	cTP-net	Dataset2	0.0383055	0.325139
8	cTP-net	Dataset2	0.0376008	0.321423
9	cTP-net	Dataset2	0.0388216	0.33115
0	cTP-net	Dataset3	0.0873795	0.479115
1	cTP-net	Dataset3	0.0866006	0.476819
2	cTP-net	Dataset3	0.0869113	0.474327
3	cTP-net	Dataset3	0.0872589	0.480277
4	cTP-net	Dataset3	0.0863257	0.476935
5	cTP-net	Dataset3	0.0881142	0.481703
6	cTP-net	Dataset3	0.0864923	0.47825
7	cTP-net	Dataset3	0.0868645	0.475296
8	cTP-net	Dataset3	0.0877374	0.483348
9	cTP-net	Dataset3	0.0877399	0.481075
0	sciPENN	Dataset1	0.0392424	0.232614
1	sciPENN	Dataset1	0.016323	0.233698
2	sciPENN	Dataset1	0.0540529	0.246739
3	sciPENN	Dataset1	0.0210648	0.218866
4	sciPENN	Dataset1	0.0215186	0.215039
5	sciPENN	Dataset1	0.0242199	0.233009
6	sciPENN	Dataset1	0.0267886	0.232943
7	sciPENN	Dataset1	0.0310098	0.230957
8	sciPENN	Dataset1	0.0250965	0.222495
9	sciPENN	Dataset1	0.0321178	0.239063
0	sciPENN	Dataset2	0.0505085	0.197169
1	sciPENN	Dataset2	0.0520192	0.168142
2	sciPENN	Dataset2	0.0498341	0.190172
3	sciPENN	Dataset2	0.0498238	0.179148
4	sciPENN	Dataset2	0.0500449	0.196148
5	sciPENN	Dataset2	0.050303	0.182032
6	sciPENN	Dataset2	0.0513422	0.178188
7	sciPENN	Dataset2	0.0517104	0.179777
8	sciPENN	Dataset2	0.0489119	0.194123
9	sciPENN	Dataset2	0.0493913	0.192428
0	sciPENN	Dataset3	0.0886377	0.467894
1	sciPENN	Dataset3	0.0881179	0.46297
2	sciPENN	Dataset3	0.0888459	0.456679
3	sciPENN	Dataset3	0.0876809	0.475991
4	sciPENN	Dataset3	0.0890999	0.454017
5	sciPENN	Dataset3	0.0894226	0.469858
6	sciPENN	Dataset3	0.0878355	0.465592
7	sciPENN	Dataset3	0.089063	0.455552
8	sciPENN	Dataset3	0.0897236	0.466041
9	sciPENN	Dataset3	0.0886617	0.472473
0	scTranslator	Dataset1	0.00203361	0.911192
1	scTranslator	Dataset1	0.001932	0.915853
2	scTranslator	Dataset1	0.00195424	0.914958
3	scTranslator	Dataset1	0.00209422	0.910973
4	scTranslator	Dataset1	0.00206874	0.912442
5	scTranslator	Dataset1	0.00193147	0.917091
6	scTranslator	Dataset1	0.00221549	0.907421
7	scTranslator	Dataset1	0.00185828	0.919422
8	scTranslator	Dataset1	0.00198227	0.917335
9	scTranslator	Dataset1	0.00252269	0.883661
0	scTranslator	Dataset2	0.0130116	0.831999
1	scTranslator	Dataset2	0.0132936	0.831463
2	scTranslator	Dataset2	0.0131454	0.829676
3	scTranslator	Dataset2	0.014726	0.816081
4	scTranslator	Dataset2	0.013629	0.829106
5	scTranslator	Dataset2	0.0132081	0.830941
6	scTranslator	Dataset2	0.0139669	0.820892
7	scTranslator	Dataset2	0.0130969	0.836458
8	scTranslator	Dataset2	0.0127679	0.834279
9	scTranslator	Dataset2	0.0132469	0.834121
0	scTranslator	Dataset3	0.0100597	0.957561
1	scTranslator	Dataset3	0.0105783	0.955267
2	scTranslator	Dataset3	0.0103682	0.955884
3	scTranslator	Dataset3	0.0113962	0.951727
4	scTranslator	Dataset3	0.0104328	0.955326
5	scTranslator	Dataset3	0.0110796	0.953617
6	scTranslator	Dataset3	0.00983034	0.957897
7	scTranslator	Dataset3	0.009708	0.958807
8	scTranslator	Dataset3	0.010922	0.954722
9	scTranslator	Dataset3	0.00925588	0.961429
0	scTranslator-scratch	Dataset1	0.00617948	0.671043
1	scTranslator-scratch	Dataset1	0.00625472	0.669351
2	scTranslator-scratch	Dataset1	0.00621396	0.670962
3	scTranslator-scratch	Dataset1	0.00635531	0.673005
4	scTranslator-scratch	Dataset1	0.00629726	0.66326
5	scTranslator-scratch	Dataset1	0.00622633	0.669448
6	scTranslator-scratch	Dataset1	0.00634069	0.675339
7	scTranslator-scratch	Dataset1	0.00618811	0.677093
8	scTranslator-scratch	Dataset1	0.00634245	0.673841
9	scTranslator-scratch	Dataset1	0.00617323	0.666418
0	scTranslator-scratch	Dataset2	0.030241	0.567347
1	scTranslator-scratch	Dataset2	0.0296311	0.56392
2	scTranslator-scratch	Dataset2	0.0297198	0.560817
3	scTranslator-scratch	Dataset2	0.0299592	0.538866
4	scTranslator-scratch	Dataset2	0.0301232	0.546978
5	scTranslator-scratch	Dataset2	0.0294101	0.558067
6	scTranslator-scratch	Dataset2	0.0291587	0.560261
7	scTranslator-scratch	Dataset2	0.0298056	0.551609
8	scTranslator-scratch	Dataset2	0.0293299	0.56062
9	scTranslator-scratch	Dataset2	0.0295771	0.574736
0	scTranslator-scratch	Dataset3	0.0250457	0.885469
1	scTranslator-scratch	Dataset3	0.0276449	0.87652
2	scTranslator-scratch	Dataset3	0.0306031	0.858675
3	scTranslator-scratch	Dataset3	0.0282349	0.876786
4	scTranslator-scratch	Dataset3	0.0317023	0.858518
5	scTranslator-scratch	Dataset3	0.0279779	0.870518
6	scTranslator-scratch	Dataset3	0.0341704	0.842045
7	scTranslator-scratch	Dataset3	0.0310633	0.857238
8	scTranslator-scratch	Dataset3	0.0302195	0.861235
9	scTranslator-scratch	Dataset3	0.0325608	0.849226

### Sheet: Few-shot experiment
Table 3 Few-shot experiment
Run	Model	Dataset	Test MSE	Test Cosine Similarity
0	cTP-net	Dataset1	0.00537663	0.736362
1	cTP-net	Dataset1	0.00578857	0.718313
2	cTP-net	Dataset1	0.00609283	0.705801
3	cTP-net	Dataset1	0.00566747	0.710298
4	cTP-net	Dataset1	0.00560699	0.722237
5	cTP-net	Dataset1	0.00533888	0.726283
6	cTP-net	Dataset1	0.00583782	0.71919
7	cTP-net	Dataset1	0.00574266	0.704232
8	cTP-net	Dataset1	0.00644411	0.698788
9	cTP-net	Dataset1	0.00632422	0.719762
0	cTP-net	Dataset2	0.0264269	0.620051
1	cTP-net	Dataset2	0.0261803	0.617309
2	cTP-net	Dataset2	0.026669	0.608728
3	cTP-net	Dataset2	0.0289323	0.601381
4	cTP-net	Dataset2	0.0264327	0.621496
5	cTP-net	Dataset2	0.0278651	0.584342
6	cTP-net	Dataset2	0.0259965	0.623102
7	cTP-net	Dataset2	0.0301362	0.57272
8	cTP-net	Dataset2	0.0269594	0.606031
9	cTP-net	Dataset2	0.026562	0.610561
0	cTP-net	Dataset3	0.023509	0.896704
1	cTP-net	Dataset3	0.0229913	0.894809
2	cTP-net	Dataset3	0.0244674	0.888506
3	cTP-net	Dataset3	0.0230724	0.89382
4	cTP-net	Dataset3	0.0252654	0.8885
5	cTP-net	Dataset3	0.0257478	0.880285
6	cTP-net	Dataset3	0.02389	0.890344
7	cTP-net	Dataset3	0.0247896	0.888658
8	cTP-net	Dataset3	0.0250459	0.88396
9	cTP-net	Dataset3	0.0256911	0.886722
0	sciPENN	Dataset1	0.00754925	0.599579
1	sciPENN	Dataset1	0.00717842	0.623701
2	sciPENN	Dataset1	0.00761755	0.613544
3	sciPENN	Dataset1	0.00765558	0.594149
4	sciPENN	Dataset1	0.00767056	0.572562
5	sciPENN	Dataset1	0.0073567	0.605674
6	sciPENN	Dataset1	0.0076847	0.592773
7	sciPENN	Dataset1	0.00765437	0.597505
8	sciPENN	Dataset1	0.00707965	0.622091
9	sciPENN	Dataset1	0.00776366	0.58085
0	sciPENN	Dataset2	0.029559	0.553139
1	sciPENN	Dataset2	0.0292935	0.552718
2	sciPENN	Dataset2	0.030208	0.540467
3	sciPENN	Dataset2	0.0301024	0.546749
4	sciPENN	Dataset2	0.0302694	0.531809
5	sciPENN	Dataset2	0.0309322	0.524089
6	sciPENN	Dataset2	0.0294371	0.557091
7	sciPENN	Dataset2	0.0311403	0.526816
8	sciPENN	Dataset2	0.0308004	0.518254
9	sciPENN	Dataset2	0.0312748	0.514083
0	sciPENN	Dataset3	0.0419998	0.858543
1	sciPENN	Dataset3	0.0453096	0.804799
2	sciPENN	Dataset3	0.0446707	0.815857
3	sciPENN	Dataset3	0.0450277	0.842611
4	sciPENN	Dataset3	0.0465942	0.822141
5	sciPENN	Dataset3	0.0449091	0.829362
6	sciPENN	Dataset3	0.0476664	0.824962
7	sciPENN	Dataset3	0.0582738	0.754161
8	sciPENN	Dataset3	0.0353307	0.847706
9	sciPENN	Dataset3	0.0484051	0.829076
0	scTranslator	Dataset1	0.00294063	0.883239
1	scTranslator	Dataset1	0.0031936	0.868262
2	scTranslator	Dataset1	0.00289573	0.873231
3	scTranslator	Dataset1	0.00279781	0.880608
4	scTranslator	Dataset1	0.0026785	0.883486
5	scTranslator	Dataset1	0.00287657	0.87425
6	scTranslator	Dataset1	0.00290252	0.882767
7	scTranslator	Dataset1	0.00295496	0.881827
8	scTranslator	Dataset1	0.00286193	0.879266
9	scTranslator	Dataset1	0.00320294	0.882246
0	scTranslator	Dataset2	0.0214548	0.707844
1	scTranslator	Dataset2	0.0191125	0.743098
2	scTranslator	Dataset2	0.0219043	0.702524
3	scTranslator	Dataset2	0.0218644	0.695845
4	scTranslator	Dataset2	0.0208024	0.71832
5	scTranslator	Dataset2	0.0217058	0.698212
6	scTranslator	Dataset2	0.0216184	0.706318
7	scTranslator	Dataset2	0.0246503	0.645902
8	scTranslator	Dataset2	0.0244601	0.647688
9	scTranslator	Dataset2	0.0238712	0.662546
0	scTranslator	Dataset3	0.0204157	0.909462
1	scTranslator	Dataset3	0.0205359	0.908264
2	scTranslator	Dataset3	0.0197286	0.913359
3	scTranslator	Dataset3	0.0211025	0.907079
4	scTranslator	Dataset3	0.0176915	0.922209
5	scTranslator	Dataset3	0.0201553	0.911734
6	scTranslator	Dataset3	0.0256029	0.886381
7	scTranslator	Dataset3	0.0198157	0.913443
8	scTranslator	Dataset3	0.0216126	0.904775
9	scTranslator	Dataset3	0.0197821	0.913587
0	scTranslator-scratch	Dataset1	0.00688612	0.630723
1	scTranslator-scratch	Dataset1	0.00725798	0.617763
2	scTranslator-scratch	Dataset1	0.00835797	0.61929
3	scTranslator-scratch	Dataset1	0.00754438	0.628502
4	scTranslator-scratch	Dataset1	0.00686539	0.631942
5	scTranslator-scratch	Dataset1	0.00740207	0.621815
6	scTranslator-scratch	Dataset1	0.00720906	0.614166
7	scTranslator-scratch	Dataset1	0.00731288	0.616418
8	scTranslator-scratch	Dataset1	0.00743394	0.601821
9	scTranslator-scratch	Dataset1	0.00710987	0.627403
0	scTranslator-scratch	Dataset2	0.0274765	0.597586
1	scTranslator-scratch	Dataset2	0.0283557	0.572822
2	scTranslator-scratch	Dataset2	0.0307302	0.555941
3	scTranslator-scratch	Dataset2	0.0287435	0.575495
4	scTranslator-scratch	Dataset2	0.0287023	0.576097
5	scTranslator-scratch	Dataset2	0.0302749	0.551431
6	scTranslator-scratch	Dataset2	0.0320968	0.539195
7	scTranslator-scratch	Dataset2	0.0305795	0.553381
8	scTranslator-scratch	Dataset2	0.0307016	0.52202
9	scTranslator-scratch	Dataset2	0.0304032	0.535547
0	scTranslator-scratch	Dataset3	0.0379604	0.822549
1	scTranslator-scratch	Dataset3	0.0377894	0.826566
2	scTranslator-scratch	Dataset3	0.0438088	0.793845
3	scTranslator-scratch	Dataset3	0.0493982	0.785982
4	scTranslator-scratch	Dataset3	0.0390159	0.83639
5	scTranslator-scratch	Dataset3	0.048259	0.812073
6	scTranslator-scratch	Dataset3	0.0412942	0.804439
7	scTranslator-scratch	Dataset3	0.0429103	0.799612
8	scTranslator-scratch	Dataset3	0.0515665	0.75584
9	scTranslator-scratch	Dataset3	0.0402736	0.816086
