## Supplementary Table 3 Reported and novel markers.xlsx for "A pre-trained large generative model for translating single-cell transcriptome to proteome"

### Sheet: B cell
Table 1 Novel markers for B cell
Maker	Reported	Note
CD19	Y
CD21	Y
CD20	Y
CD268	Y
CD22	Y
IgM	Y
CD196	N
CD272	N
CD72	Y	B naïve
CD200	N	B naïve
CD275-2	N	B naïve
IgD	Y	B naïve

### Sheet: DCs
Table 2 Novel markers for DCs
Maker	Reported	Note
CD271	N	pDC cDC
Integrin-7	N	cDC
CD1c	Y	cDC
CD85g	Y	pDC
CD141	Y	cDC
CD303	Y	Pdc
CD123	Y	pDC
CD304	Y	pDC

### Sheet: Mono
Table 3 Novel markers for Monocyte
Maker	Reported	Note
CD36	N
CD55	N
CD11b-2	Y
CD93	N
CD11b-1	Y
CD14	Y
CD64	Y
CD163	Y

### Sheet: NK
Table 4 Novel markers for NK cells
Maker	Reported	Note
CD45RA	N
CD43	N
CD158eL	Y
CD244	Y
CD16	Y
CD158b	Y
CD57	Y
CD99	N
